# Linking somatic variants to altered methylation profiles in nanopore-derived breast and pancreatic cancer genomes using unduliner

**DOI:** 10.64898/2026.10.08.757715

**Authors:** Halimat C. Atanda, Adam D. Ewing

**Affiliations:** Mater Research Institute - University of Queensland, Brisbane, Australia

## Abstract

Research shows that genetic variation directly influences DNA methylation, and this association has generally been explored on germline SNPs and at a population level. The presence of genomic variation and base modification on sequence reads generated from a technology like nanopore sequencing offers an opportunity to link disease-specific variants to methylation changes in individual genomes. Here, we present unduliner, a framework with an embedded pretrained convolutional neural network model, that predicts somatic variants, single-nucleotide (SNVs) and structural (SVs), associated with methylation pattern changes in cancer genomes. We trained the model (accuracy = 0.803 on validation; 0.897 on held-out test) using phased sequence reads, single-nucleotide germline variants, per-base methylation probability, and variant proximity or presence in haplotype-specific differentially methylated regions (DMRs). Unduliner was applied to subline-specific variants from MCF7 breast cancer cell lines as proof-of-concept, and we demonstrated its ability to identify variant-stratified methylation differences independent of haplotype-based methylation differences. In a pancreatic ductal adenocarcinoma (PDAC) sample, we identified coding and non-coding SNVs and SVs associated with tumour-normal DMRs, allele-specific methylation, and intratumour DMRs. These observations demonstrate that integrating long-read methylation and variant information can provide additional interpretative context for both coding and non-coding genomic variation beyond the conventional variant impact prediction tools. The results from unduliner include variant information, size and direction of methylation change with respect to the variant (increase or decrease), and genomic location of methylation change. Unduliner is publicly available on GitHub at https://github.com/Chisomgold/unduliner.
