## Supplementary Table 3 for "Linking somatic variants to altered methylation profiles in nanopore-derived breast and pancreatic cancer genomes using unduliner"

### Sheet: ECACCpositiveSNVs
Supplementary table 4 - Expanded table of SNVs in ECACC predicted positive for differential methylation and their corresponding DMRs
variant_id	Chr	variant_pos	dmr_start	dmr_end	meth_diff	gene	regulatory	csq_ann	Methylation_change_relative_to_haplotype
chr10:48460596:C:G	chr10	48460596	48466363	48466903	-0.868	ARHGAP22	enhD	intron_variant	Amplified
chr16:21278078:T:G	chr16	21278078	21277925	21278492	0.883	CRYM	enhP	splice_region_variant&intron_variant	Amplified
chr8:142761615:G:A	chr8	142761615	142776999	142777995	-0.782	LYNX1	prom	upstream_gene_variant	Induced
chr16:3455706:T:G	chr16	3455706	3442624	3444156	-0.722	ZNF597	enhP,prom	upstream_gene_variant	Amplified
chr20:20370894:A:T	chr20	20370894	20368211	20368522	-0.971	INSM1	prom,enhP	3_prime_UTR_variant	Amplified
chr6:36137341:C:T	chr6	36137341	36130276	36130579	-0.874	MAPK13	prom	downstream_gene_variant	Induced
chr16:21282627:T:C	chr16	21282627	21283752	21284287	-0.822	CRYM	enhD	upstream_gene_variant	Amplified
chr5:102879896:A:C	chr5	102879896	102865899	102866205	-0.954	PAM	prom,enhP	intron_variant	Amplified
chr3:71790793:T:C	chr3	71790793	71784776	71785415	-0.735	PROK2	prom	downstream_gene_variant	Amplified
chr13:23157595:T:C	chr13	23157595	23158702	23159853	-0.689		enhD	upstream_gene_variant	Induced
chr13:23157595:T:C	chr13	23157595	23162337	23162621	-0.758			upstream_gene_variant	Induced
chr16:1966710:G:A	chr16	1966710	1979073	1979806	0.627	TBL3	enhP	upstream_gene_variant	Amplified
chr12:50851880:G:T	chr12	50851880	50842852	50843122	-1	TMPRSS12	prom,enhP	upstream_gene_variant	Induced
chr6:26583750:T:A	chr6	26583750	26577038	26577649	-0.779		enhD	intergenic_region	Amplified
chr10:86352764:A:C	chr10	86352764	86366007	86366338	-0.91	GRID1	enhP,prom	intron_variant	Amplified
chr3:152821416:T:C	chr3	152821416	152835670	152836071	-0.817	P2RY1	enhP	intergenic_region	Amplified
chr1:109610793:C:T	chr1	109610793	109619724	109620255	0.89	AMPD2	prom,enhP	intron_variant	Amplified
chr1:62307526:C:A	chr1	62307526	62319118	62319645	0.805	KANK4	prom,enhP	intron_variant	Amplified
chr6:1551490:T:G	chr6	1551490	1554897	1555725	-0.805		enhD	intergenic_region	Induced
chr3:179932148:G:T	chr3	179932148	179942342	179942651	-0.805	PEX5L	enhD	intron_variant	Amplified
chr1:184668442:G:A	chr1	184668442	184664105	184664466	-0.7	ENSG00000285847	enhD	upstream_gene_variant	Induced
chr19:2418720:T:C	chr19	2418720	2426767	2428129	-0.292	TIMM13	enhP,prom	downstream_gene_variant	Amplified
chr12:582742:A:T	chr12	582742	569678	570226	0.62	NINJ2	enhD	downstream_gene_variant	Amplified
chr7:82492281:A:C	chr7	82492281	82507881	82508565	-0.688		enhD	intergenic_region	Amplified
chr16:71232983:C:T	chr16	71232983	71230459	71230756	-0.693	HYDIN	enhP,prom	upstream_gene_variant	Induced
chr7:121345702:C:G	chr7	121345702	121329032	121329352	-0.643	WNT16	prom,enhP	downstream_gene_variant	Induced
chr9:78284019:C:A	chr9	78284019	78296237	78296972	0.286		enhP,prom	downstream_gene_variant	Amplified
chr8:12587318:A:G	chr8	12587318	12600939	12601043	0.723	ENSG00000283674		intron_variant	Induced
chr8:84259127:C:A	chr8	84259127	84266726	84266946	-0.598	RALYL		intron_variant	Induced
chr8:135882435:A:G	chr8	135882435	135875883	135876232	-0.549	LINC02055		intron_variant	Amplified
chr3:137860830:T:A	chr3	137860830	137872483	137872642	0.546			intergenic_region	Amplified
chr4:61196129:T:G	chr4	61196129	61201930	61202339	0.752	ADGRL3	prom	intergenic_region	Amplified
chr9:78299330:A:C	chr9	78299330	78296282	78296476	0.541		enhP	intron_variant	Amplified
chr20:46939230:T:A	chr20	46939230	46954511	46954994	-0.513	EYA2	enhD	intron_variant	Induced
chr4:73846934:G:T	chr4	73846934	73853330	73853577	-0.702	PF4V1	enhP	upstream_gene_variant	Amplified
chr2:224657662:T:C	chr2	224657662	224648069	224648438	-0.565			intergenic_region	Amplified
chr12:1812923:C:A	chr12	1812923	1796540	1797015	-0.413	CACNA2D4	enhD	upstream_gene_variant	Amplified
chr5:8691543:A:C	chr5	8691543	8702635	8702736	-0.55			intergenic_region	Induced
chr20:49358494:T:G	chr20	49358494	49345771	49345831	-0.558	KCNB1	enhD	intron_variant	Amplified
chr9:135438130:T:G	chr9	135438130	135439474	135441110	-0.247		enhD	intergenic_region	Induced
chr15:49691119:G:A	chr15	49691119	49703455	49703929	-0.498			intergenic_region	Induced
